# Optimizing Post-Transplantation Detection of Subcutaneously Transplanted Islets Using Dithizone Staining

**DOI:** 10.64898/2026.01.06.697969

**Authors:** James Lu, Matthew Ishahak, Marlie M. Maestas, Jeffrey R. Millman

**Affiliations:** Division of Endocrinology, Metabolism and Lipid Research, Washington University School of Medicine, St. Louis, MO, USA

**Keywords:** Islet Transplantation, Diabetes, SC-islets, Dithizone Staining

## Abstract

**Introduction:** Pancreatic islet transplantation is a promising therapeutic strategy to restore insulin independence in patients with type 1 diabetes mellitus. In addition to primary human islets, human pluripotent stem cell-derived islets have shown clinical promise. However, optimizing transplantation sites and improving methods for standardized islet dosing and post-transplant graft localization are key limitations. The subcutaneous space offers an alternative site for transplantation due to its accessibility and minimally invasive nature; nevertheless, poor vascularization and difficulty locating engrafted islets limit its experimental utility. The use of dithizone, a zinc-chelating dye that selectively binds the high intracellular zinc concentrations of insulin-producing β-cells, may enable rapid graft localization through selective staining. Here, we investigate whether dithizone staining can reliably localize transplanted islet grafts within the subcutaneous space of murine models.

**Methods:** SC-islets were generated from HUES8 stem cells and functionally validated using glucose-stimulated insulin secretion. Islet volume was standardized prior to transplantation using automated islet equivalent quantification with the BioRep Islet Cell Counter. Approximately 4,000 islet equivalents of either SC-islets or primary human islets were transplanted into the subcutaneous space of immunodeficient mice. Graft function was assessed longitudinally via blood glucose monitoring, glucose tolerance testing, and human C-peptide measurements. Four weeks post-transplantation, dithizone staining was applied to harvested skin tissue to localize islet grafts, and immunohistochemical validation was performed.

**Results:** Automated quantification of islet equivalents enabled consistent dosing across transplantation groups. Transplanted islets maintained function *in vivo*, as demonstrated by reduced blood glucose levels, preserved glucose tolerance, and detectable human C-peptide. Dithizone staining produced clear and selective red labeling of insulin-producing β-cell grafts within the subcutaneous tissue, enabling reliable localization and recovery of engrafted islets. Immunohistochemical analyses confirmed the presence of insulin-expressing cells at isolated islet grafts.

**Discussion:** Dithizone staining is a rapid, cost-effective approach to identify subcutaneous islet grafts and enables downstream analyses, addressing a significant limitation in islet transplantation research. When combined with standardized pre-transplant islet quantification, this approach provides a cohesive and reproducible framework for evaluating subcutaneous islet transplantation. Future studies could complement these results by assessing the potential effects of dithizone exposure and exploring its applicability across other transplantation sites and imaging modalities.
