## Supplemental Table 1 for "Optimizing Post-Transplantation Detection of Subcutaneously Transplanted Islets Using Dithizone Staining"

### Sheet: Sheet1
Stage	Day	Media	Factor	Final Concentrations	Dilution
Stage 0	1	mTeSR1	Y27632	10 μM	1:1000
Stem Cell									PM1	BE2	BE3	S5			Reagent	Cat #	Company
	Day	Media	Factor	Fonal Concentrations	Dilution			MCDB131	500 mL	500 mL	500 mL	500 mL			MCDB131	15-100-CV	Cellgro
Stage 1	1	PM1	Activin A	100 ng/mL	1:1000			Glucose	0.22 g	0.22 g	0.22 g	1.8 g			D-(+)-Glucose	G7528	Sigma
			CHIR99021	3 uM	1:10000			NaHCO3	1.23 g	0.615 g	0.615 g	0.877 g			NaHCO3	S3817	Sigma
	2	PM1	Activin A	100 ng/mL	1:1000			FAF-BSA	10 g	10 g	10 g	10 g			FAF-BSA	68700	Proliant
	3	PM1	Activin A	100 ng/mL	1:1000			ITS-X	10 µL	10 µL	2.5 mL	2.5 mL			ITS-X	51500056	Invitrogen
	4	PM1	Activin A	100 ng/mL	1:1000			Glutamax	5 mL	5 mL	5 mL	5 mL			Glutamax	35050079	Invitrogen
Definitive Endoderm								Vitamin C	22 mg	22 mg	22 mg	22 mg			Vitamin C	A4544	Sigma
	Day	Media	Factor	Fonal Concentrations	Dilution			Heparin	0 g	0 g	0 g	5 mg			Heparin	H3149	Sigma
Stage 2	1	BE2	KGF	50 ng/mL	1:1000			P/S	5 mL	5 mL	5 mL	5 mL			Pen/Strep	30-002-CI	Cellgro
	2	BE2	KGF	50 ng/mL	1:1000										CMRL 1066 Supplemented	99-603-CV	Mediatech
Gut Tube															Hyclone FBS	16777	VWR
	Day	Media	Factor	Fonal Concentrations	Dilutions			S6 (Serum free 8mM glucose)
Stage 3	1	BE3	KGF	50 ng/mL	1:1000				Stock concentration	Final concentration	Dilution	Final volume to add
			TPB	0.5 uM	1:10000			MCDB 131	n/a	n/a	n/a	500 mL	1000 mL
			SANT1	0.25 uM	1:4000			Glutamax	n/a	n/a	1:100	5.2 mL	10.4 mL
			RA	2 uM	1:5000			P/S	5mL		1:100	5.2 mL	10.4 mL
			LDN	200 nM	1:5000			NEAA	5mL		1:100	5.2 mL	10.4 mL
	2	BE3	KGF	50 ng/mL	1:1000			ZnSO4	1 mM	1 uM	1:1000	523 uL	1046 uL
			TPB	0.5 uM	1:10000			Heparin	10 mg/mL	10 ug/mL	1:1000	523 uL	1046 uL
			SANT1	0.25 uM	1:4000			Trace element A	n/a	n/a	1:1000	523 uL	1046 uL
			RA	2 uM	1:5000			Trace element B	n/a	n/a	1:1000	523 uL	1046 uL
			LDN	200 nM	1:5000			FAF-BSA	n/a	n/a	n/a	5.232 g	10.464 g
Pancreatic Progenitor 1								*1M Glucose	1 M	2.4 mM	1:417	0.23g	0.46 g
	Day	Media	Factor	Final Concentration	Dilution			*MCDB131 already has comes with 5.6mM glucose
Stage 4	1	BE3	KGF	50 ng/mL	1:1000
			SANT1	0.25 μM	1:4000
			TPB	0.5 uM	1:10000
			LDN	200 nM	1:5000
			RA	0.1 μM	1:100000
	2	BE3	KGF	50 ng/mL	1:1000
			SANT1	0.25 μM	1:4000
			TPB	0.5 uM	1:10000
			LDN	200 nM	1:5000
			RA	0.1 μM	1:100000
	3	BE3	KGF	50 ng/mL	1:1000
			SANT1	0.25 μM	1:4000
			TPB	0.5 uM	1:10000
			LDN	200 nM	1:5000
			RA	0.1 μM	1:100000
	4	BE3	KGF	50 ng/mL	1:1000
			SANT1	0.25 μM	1:4000
			TPB	0.5 uM	1:10000
			LDN	200 nM	1:5000
			RA	0.1 μM	1:100000
Pancreatic Progenitor 2
	Day	Media	Factor	Final Concentration	Dilution
Stage 5	1	S5	SANT1	0.25 μM	1:4000
			RA	0.1 μM	1:100000
			XXI	1 μM	1:10000
			Alk5i	10 μM	1:10000
			T3	1 μM	1:10000
			LATA	1 μM	1:237
	2	S5	SANT1	0.25 μM	1:4000
			RA	0.1 μM	1:100000
			XXI	1 μM	1:10000
			Alk5i	10 μM	1:10000
			T3	1 μM	1:10000
	3	S5	SANT1	0.25 μM	1:4000
			RA	0.1 μM	1:100000
			XXI	1 μM	1:10000
			Alk5i	10 μM	1:10000
			T3	1 μM	1:10000
	4	S5	SANT1	0.25 μM	1:4000
			RA	0.1 μM	1:100000
			XXI	1 μM	1:10000
			Alk5i	10 μM	1:10000
			T3	1 μM	1:10000
	5	No Change
	6	S5	SANT1	0.25 μM	1:4000
			RA	0.1 μM	1:100000
			XXI	1 μM	1:10000
			Alk5i	10 μM	1:10000
			T3	1 μM	1:10000
	7	No Change
Pancreatic Endocrine
	Day	Media	Factor	Final Concentration	Dilution
Stage 6	1	S6		n/a	n/a
	2	No Change
	3	S6		n/a	n/a
	4	No Change
	5	S6		n/a	n/a
	6	No Change
Stage 6 Clusters	7	S6		n/a	n/a
	8	No Change
	9	No Change
	10	S6		n/a	n/a
	11	No Change
	12	S6		n/a	n/a
	13	No Change
	14	S6		n/a	n/a
	15	No Change
